# Characteristics predicting reduced penetrance variants in the high-risk cancer predisposition gene *TP53*

**DOI:** 10.1101/2025.05.06.652567

**Authors:** Cristina Fortuno, Marcy E. Richardson, Tina Pesaran, Kelly McGoldrick, Paul A. James, Amanda B. Spurdle

**Affiliations:** Population Health Program, QIMR Berghofer, Herston, QLD, 4006, Australia; Ambry Genetics, Aliso Viejo, California, USA; Parkville Familial Cancer Centre, Peter MacCallum Cancer Centre and Royal Melbourne Hospital, Melbourne, VIC, Australia; Sir Peter MacCallum Department of Oncology, University of Melbourne, Melbourne, VIC, Australia; Faculty of Medicine, The University of Queensland, Brisbane, QLD, 4006, Australia

## Abstract

Disease-causing variants with penetrance that is lower than the average expected for a given gene complicate classification, even when using gene-specific guidelines. For *TP53*, a gene associated with some of the highest cancer risks, even reduced penetrance disease-predisposition variants remain clinically actionable. We conducted a review of ClinVar submissions to identify *TP53* variants flagged as having reduced penetrance by genetic testing laboratories and analyzed functional, bioinformatic, frequency, and clinical features of these variants compared to standard pathogenic and benign variants. Our findings show that reported reduced penetrance *TP53* variants are more likely to exhibit intermediate functional activity in multiple assays and are predicted as deleterious with bioinformatic tools, though with lower scores than pathogenic variants. These variants also have a higher population frequency than pathogenic variants, and heterozygotes tend to manifest disease later in life, suggesting a need for refined clinical criteria to better capture attenuated Li-Fraumeni syndrome phenotypes. Finally, by applying a random forest prediction model to all *TP53* uncertain or conflicting variants in ClinVar, we identified additional variants with potential reduced penetrance.
