## Supplementary Tables 1 and 2 for "Characteristics predicting reduced penetrance variants in the high-risk cancer predisposition gene *TP53*"

### Sheet: Supplementary Table 1
Supplementary Table 1. Evidence used to include individual TP53 variants in the reduced penetrance variant group of this study
TP53 variant (NM_000546.6 (NP_000537.3))	ClinVar evidence summaries (as at March 14, 2025) and/or literature
c.1101-1G>A	Ambry Genetics submission SCV000274903.10: The c.1101-1G>A intronic variant results from a G to A one nucleotide upstream from coding exon 10 of the TP53 gene. This alteration was identified in an individual with a personal history of breast cancer and sarcoma (Prejac J et al. World J Surg Oncol, 2021 Aug;19:254). Another alteration at this same splice junction, c.1101-2A>G, was identified in a 2…
c.1010G>A (p.R337H)	Known Brazilian founder variant (Pinto et al., 2020 (PMID 32875577)
c.1010G>A (p.R337H)	Ambry Genetics submission SCV000172792.9: The p.R337H pathogenic mutation (also known as c.1010G>A) is located in coding exon 9 of the TP53 gene. This alteration results from a G to A substitution at nucleotide position 1010. The arginine at codon 337 is replaced by histidine, an amino acid with highly similar properties. There currently exists a relatively extensive body of literature regarding …
c.1010G>A (p.R337H)	Color Diagnostics submission SCV000537678.4: This missense variant replaces arginine with histidine at codon 337 in the tetramerization domain of the TP53 protein. Computational prediction tool is inconclusive regarding the impact of this variant on protein structure and function (internally defined REVEL score threshold 0.5 < inconclusive < 0.7, PMID: 27666373). Functional studies have shown tha…
c.1010G>A (p.R337H)	GeneDx submission SCV000568754.7: Founder variant present in 0.2-0.3% of the South Brazilian population (Garritano et al., 2010); Reported to result in lower cancer risks by early adulthood than variants associated with classic Li-Fraumeni syndrome, with a 21% risk of cancer reported by age 45 per one study, but comparable lifetime cancer risks (Garritano et al., 2010; Mastellaro et al., 2017); P…
c.1010G>A (p.R337H)	Quest Diagnostics submission SCV004221343.1: The frequency of this variant in the general population, 0.000012 (3/250846 chromosomes, http://gnomad.broadinstitute.org), is uninformative in assessment of its pathogenicity. In the published literature, the variant has been reported as a Brazilian founder mutation associated with reduced penetrance, carrying a lower cancer risk than other TP53 patho…
c.1010G>A (p.R337H)	All of Us Research Program submission SCV004823731.1: This missense variant replaces arginine with histidine at codon 337 in the tetramerization domain of the TP53 protein. Computational prediction tool is inconclusive regarding the impact of this variant on protein structure and function (internally defined REVEL score threshold 0.5 < inconclusive < 0.7, PMID: 27666373). Functional studies have …
c.1000G>C (p.G334R)	TP53 VCEP submission SCV001142554.3: The NM_000546.6: c.1000G>C variant in TP53 is a missense variant predicted to cause substitution of Glycine by Arginine at amino acid 334 (p.Gly334Arg). This variant has been reported in 11 unrelated probands meeting Revised Chompret criteria. Based on this evidence, this variant scores 5.5 total points meeting the TP53 VCEP phenotype scoring criteria of 4-7.5…
c.1000G>C (p.G334R)	LabCorp Genetics submission SCV000545272.11: This sequence change replaces glycine, which is neutral and non-polar, with arginine, which is basic and polar, at codon 334 of the TP53 protein (p.Gly334Arg). This variant is not present in population databases (gnomAD no frequency). This missense change has been observed in individuals with clinical features of Li-Fraumeni syndrome, including adrenoc…
c.1000G>C (p.G334R)	Quest Diagnostics submission SCV004221342.1: The frequency of this variant in the general population, 0.000004 (1/250586 chromosomes, http://gnomad.broadinstitute.org), is uninformative in assessment of its pathogenicity. In the published literature, the variant has been reported in affected individuals with adrenocortical tumors (PMID: 32675277 (2020)), and individuals with breast and/or ovarian…
c.1000G>C (p.G334R)	Ambry Genetics submission SCV000216886.10: The p.G334R variant (also known as c.1000G>C), located in coding exon 9 of the TP53 gene, results from a G to C substitution at nucleotide position 1000. The glycine at codon 334 is replaced by arginine, an amino acid with dissimilar properties. Residue G334 is the hinge residue between the &alpha;-helix and &beta;-sheet in the tetramerization domain of …
c.1000G>C (p.G334R)	Women’s Health and Genetics/Laboratory Corporation of America, Labcorp submission SCV000697422.2: Variant summary: TP53 c.1000G>C (p.Gly334Arg) results in a non-conservative amino acid change located in the p53, tetramerisation domain (IPR010991) of the encoded protein sequence. Five of five in-silico tools predict a damaging effect of the variant on protein function. The variant allele was found…
c.848G>A (p.R283H)	Ambry Genetics submission SCV000186364.9: The p.R283H variant (also known as c.848G>A), located in coding exon 7 of the TP53 gene, results from a G to A substitution at nucleotide position 848. The arginine at codon 283 is replaced by histidine, an amino acid with highly similar properties. This alteration was identified in a 41 year-old male with astrocytoma (Fulci G et al. Cancer Res. 2002 May;…
c.845G>A (p.R282Q)	Ambry Genetics submission SCV000581106.8: The p.R282Q variant (also known as c.845G>A), located in coding exon 7 of the TP53 gene, results from a G to A substitution at nucleotide position 845. The arginine at codon 282 is replaced by glutamine, an amino acid with highly similar properties. This alteration has been reported in a family in which the proband was diagnosed with neuroblastoma at 1 ye…
c.799C>T (p.R267W)	Color Diagnostics submission SCV000686775.4: This missense variant replaces arginine with tryptophan at codon 267 in the DNA binding domain of the TP53 protein. Computational prediction suggests that this variant may have deleterious impact on protein structure and function (internally defined REVEL score threshold >= 0.7, PMID: 27666373). Functional studies have shown the mutant protein to be de…
c.799C>T (p.R267W)	Ambry Genetics submission SCV000185257.11: The p.R267W variant (also known as c.799C>T) is located in coding exon 7 of the TP53 gene. This alteration results from a C to T substitution at nucleotide position 799. The arginine at codon 267 is replaced by tryptophan, an amino acid with dissimilar properties. This alteration has been reported in breast cancer patients (Melhem-Bertrandt A et al. Canc…
c.799C>T (p.R267W)	Department of Clinical Genetics, Copenhagen University Hospital, Rigshospitalet submission SCV005685076.1: The following ACMG criteria was used: PM2_SUP, PP3_MOD; PS4_MOD; PS3_SUP. Since the variant has been observed in a healthy homozygote carrier, the variant may have low or variable penetrance (PMID: 30588330).
c.799C>T (p.R267W)	Women’s Health and Genetics/Laboratory Corporation of America, Labcorp submission SCV002598661.1: TP53 c.799C>T (p.Arg267Trp) results in a non-conservative amino acid change located in the p53, DNA-binding domain (IPR011615) of the encoded protein sequence. Five of five in-silico tools predict a damaging effect of the variant on protein function. The variant was absent in 248996 control chromosom…
c.799C>T (p.R267W)	All of Us Research Program submission SCV004823766.1: This missense variant replaces arginine with tryptophan at codon 267 in the DNA binding domain of the TP53 protein. Computational prediction suggests that this variant may have deleterious impact on protein structure and function (internally defined REVEL score threshold >= 0.7, PMID: 27666373). Functional studies have shown the mutant protein…
c.766A>G (p.T256A)	Ambry Genetics submission SCV000184089.9: The p.T256A variant (also known as c.766A>G) is located in coding exon 6 of the TP53 gene. This alteration results from an A to G substitution at nucleotide position 766. The threonine at codon 256 is replaced by alanine, an amino acid with similar properties. This has been identified in a patient reported to have Li-Fraumeni syndrome; however clinical de…
c.541C>T (p.R181C)	Ambry Genetics submission SCV000186999.12: The p.R181C variant (also known as c.541C>T), located in coding exon 4 of the TP53 gene, results from a C to T substitution at nucleotide position 541. The arginine at codon 181 is replaced by cysteine, an amino acid with highly dissimilar properties. This alteration has been identified in one individual diagnosed with breast cancer at age 33 and melanot…
c.541C>T (p.R181C)	Color Diagnostics submission SCV000911991.3: This missense variant replaces arginine with cysteine at codon 181 in the DNA binding domain of the TP53 protein. Computational prediction suggests that this variant may have deleterious impact on protein structure and function (internally defined REVEL score threshold >= 0.7, PMID: 27666373). Functional studies are inconsistent about the variant impac…
c.542G>A (p.R181H)	Ambry Genetics submission SCV000186358.12: The p.R181H variant (also known as c.542G>A), located in coding exon 4 of the TP53 gene, results from a G to A substitution at nucleotide position 542. The arginine at codon 181 is replaced by histidine, an amino acid with highly similar properties. This alteration has been identified in a proband with early-onset breast cancer who also met Chompret crit…
c.467G>A (p.R156H)	Couch et al., 2017; Behoray et al., 2022
c.405C>G (p.C135W)	Ambry Genetics submission SCV002631332.3: The p.C135W variant (also known as c.405C>G), located in coding exon 4 of the TP53 gene, results from a C to G substitution at nucleotide position 405. The cysteine at codon 135 is replaced by tryptophan, an amino acid with highly dissimilar properties. This variant has been reported as a somatic mutation multiple times in various tumors, but not as a ger…

### Sheet: Supplementary Table 2
Supplementary Table 2. Confusion matrix displaying the number of variants categorized by the random forest prediction model according to the reference group (total error rate 2.7%)
Matrix	Pathogenic	Benign	Reduced	Classification error rate (%)
Pathogenic	112	0	1	0.9
Benign	0	61	1	1.6
Reduced	2	1	7	30
